# Intergenerational shifts in innate odour preferences upon odour injections in *Bicyclus anynana* butterfly larvae

**DOI:** 10.64898/2026.03.06.710244

**Authors:** Yan Ling Chua, V Gowri, Ian Z.W. Chan, Antónia Monteiro

## Abstract

How insects transmit food odour preferences acquired during the larval stage to their offspring is unknown. *Bicyclus anynana* butterfly larvae can learn to prefer a banana-smelling odour, isoamyl acetate (IAA), via feeding on coated leaves, or simply via haemolymph transfusions from an IAA-fed animal, and transmit this preference to their naive offspring. Here we explore how larvae respond to different concentrations of IAA using olfaction choice tests, and how injections of different concentrations of IAA directly into the haemolymph impact odour learning and transmission of learned preferences. We find that naive larvae showed a slight preference towards low concentrations of IAA, and a slight avoidance towards higher concentrations. Injections of IAA at low concentrations directly into the haemolymph led to an increase in preference for IAA, whereas higher concentrations led to an increase in avoidance. Naive offspring inherited the odour preferences of their parents. Finally, injections of IAA at different concentrations into embryos did not alter choices made by hatched larvae. We establish that the same molecule (IAA) can illicit both a preference as well as an aversive reaction when directly injected into the haemolymph, but IAA is not directly implicated in intergenerational inheritance.
