## Supplementary file 2 for "Intergenerational shifts in innate odour preferences upon odour injections in *Bicyclus anynana* butterfly larvae"

### Sheet: Sheet1
	Supplementary file 2. Collated raw data
	% concentration of IAA (v/v) in cotton wool	BEHAVIOURAL SENSITIVITY (Fig. 2)
		CHOICE FOR RINGER SOLUTION		CHOICE FOR IAA SOLUTION
		No.	%	No.	%
	0	21	51	20	49
	0.005	22	47	25	53
	0.05	16	35	30	65
	0.5	20	48	22	52
	5	24	54	20	45
	DAY	CHOICE DURING LARVAL DEVELOPMENTAL STAGES OF PARENT (Fig. 3A)
		0.005% IAA EXPERIMENT
		CHOICE FOR CONTROL		CHOICE FOR ODOR
		No.	%	No.	%
	0	48	53	42	47
	5	42	48	46	52
	10	35	49	36	51
	15	33	52	30	48
	20	26	49	30	51
	DAY	POST-INJECTION CHOICE OF PARENT (Fig. 3A)
		0.005% IAA EXPERIMENT
		CONTROL TREATMENT				IAA TREATMENT
		CHOICE FOR CONTROL		CHOICE FOR ODOR		CHOICE FOR CONTROL		CHOICE FOR ODOR
		No.	%	No.	%	No.	%	No.	%
	21	13	52	12	48	11	38	15	62
	22	9	53	8	47	6	33	12	67
	DAY	CHOICE DURING LARVAL DEVELOPMENTAL STAGES OF PARENT (Fig. 3B)
		0.05% IAA EXPERIMENT
		CHOICE FOR CONTROL		CHOICE FOR ODOR
		No.	%	No.	%
	0	43	47	48	53
	5	41	47	46	53
	10	33	50	33	50
	15	28	46	33	54
	20	22	38	36	62
	DAY	POST-INJECTION CHOICE OF PARENT (Fig. 3B)
		0.05% IAA EXPERIMENT
		CONTROL TREATMENT				IAA TREATMENT
		CHOICE FOR CONTROL		CHOICE FOR ODOR		CHOICE FOR CONTROL		CHOICE FOR ODOR
		No.	%	No.	%	No.	%	No.	%
	21	13	45	16	55	7	24	22	76
	22	10	48	11	52	5	26	14	74
	DAY	CHOICE DURING LARVAL DEVELOPMENTAL STAGES OF PARENT (Fig. 3C)
		0.5% IAA EXPERIMENT
		CHOICE FOR CONTROL		CHOICE FOR ODOR
		No.	%	No.	%
	0	49	52	45	48
	5	44	52	41	48
	10	38	55	31	45
	15	31	53	27	47
	20	21	48	23	52
	DAY	POST-INJECTION CHOICE OF PARENT (Fig. 3D)
		0.5% IAA EXPERIMENT
		CONTROL TREATMENT				IAA TREATMENT
		CHOICE FOR CONTROL		CHOICE FOR ODOR		CHOICE FOR CONTROL		CHOICE FOR ODOR
		No.	%	No.	%	No.	%	No.	%
	21	11	52	10	48	13	59	9	41
	22	11	58	8	42	12	63	7	37
	DAY	CHOICE DURING LARVAL DEVELOPMENTAL STAGES OF PARENT (Fig. 3D)
		5% IAA EXPERIMENT
		CHOICE FOR CONTROL		CHOICE FOR ODOR
		No.	%	No.	%
	0	50	53	44	47
	5	45	58	32	42
	10	33	52	30	48
	15	28	54	24	46
	20	19	56	15	44
	DAY	POST-INJECTION CHOICE OF PARENT (Fig. 3D)
		5% IAA EXPERIMENT
		CONTROL TREATMENT				IAA TREATMENT
		CHOICE FOR CONTROL		CHOICE FOR ODOR		CHOICE FOR CONTROL		CHOICE FOR ODOR
		No.	%	No.	%	No.	%	No.	%
	21	10	59	7	41	11	65	6	35
	22	10	62	6	38	10	67	5	33
	DAY	CHOICE DURING LARVAL DEVELOPMENTAL STAGES OF OFFSPRING (Fig. 4A)
		0.05% IAA EXPERIMENT
		CONTROL TREATMENT				IAA TREATMENT
		CHOICE FOR CONTROL		CHOICE FOR ODOR		CHOICE FOR CONTROL		CHOICE FOR ODOR
		No.	%	No.	%	No.	%	No.	%
	0	27	55	22	45	19	40	29	60
	5	21	51	20	49	16	40	24	60
	10	17	49	18	51	13	35	24	65
	15	16	48	17	52	11	33	22	67
	20	14	52	13	48	8	29	20	71
	DAY	CHOICE DURING LARVAL DEVELOPMENTAL STAGES OF OFFSPRING (Fig. 4B)
		0.05% IAA EXPERIMENT
		CONTROL TREATMENT				IAA TREATMENT
		CHOICE FOR CONTROL		CHOICE FOR ODOR		CHOICE FOR CONTROL		CHOICE FOR ODOR
		No.	%	No.	%	No.	%	No.	%
	0	24	51	23	49	14	31	31	69
	5	21	49	22	51	12	29	30	71
	10	19	49	20	51	10	28	26	72
	15	16	47	18	53	7	23	23	77
	20	13	46	15	54	6	24	19	76
	DAY	CHOICE DURING LARVAL DEVELOPMENTAL STAGES OF OFFSPRING (Fig. 4C)
		0.5% IAA EXPERIMENT
		CONTROL TREATMENT				IAA TREATMENT
		CHOICE FOR CONTROL		CHOICE FOR ODOR		CHOICE FOR CONTROL		CHOICE FOR ODOR
		No.	%	No.	%	No.	%	No.	%
	0	23	56	18	44	27	61	17	39
	5	21	57	16	43	24	63	14	37
	10	18	56	14	44	21	66	11	34
	15	15	52	14	48	18	69	8	31
	20	11	52	10	48	16	73	6	27
	DAY	CHOICE DURING LARVAL DEVELOPMENTAL STAGES OF OFFSPRING (Fig. 4D)
		5% IAA EXPERIMENT
		CONTROL TREATMENT				IAA TREATMENT
		CHOICE FOR CONTROL		CHOICE FOR ODOR		CHOICE FOR CONTROL		CHOICE FOR ODOR
		No.	%	No.	%	No.	%	No.	%
	0	26	60	17	40	26	67	13	33
	5	23	64	13	36	20	67	13	33
	10	19	63	11	37	25	74	9	26
	15	17	63	10	37	22	76	7	24
	20	12	60	8	40	18	78	5	22
	% concentration of IAA (v/v) injected	CHOICE AFTER EGG MICROINJECTION (Fig. 5)
		CHOICE FOR RINGER SOLUTION		CHOICE FOR IAA SOLUTION
		No.	%	No.	%
	0	13	48	14	52
	0.005	11	44	14	56
	0.05	10	38	16	62
	0.5	13	54	11	46
	5	13	59	9	41
	DAY	LARVAE MORTALITY OF PARENT (Fig. 6)
		0.05% IAA EXPERIMENT
		CONTROL TREATMENT				IAA TREATMENT
		ALIVE		DEAD		ALIVE		DEAD
		No.	%	No.	%	No.	%	No.	%
	20	42	84	8	16	42	84	8	16
	21	37	84	13	16	35	84	15	16
	DAY	LARVAE MORTALITY OF PARENT (Fig. 6)
		0.05% IAA EXPERIMENT
		CONTROL TREATMENT				IAA TREATMENT
		ALIVE		DEAD		ALIVE		DEAD
		No.	%	No.	%	No.	%	No.	%
	20	40	80	10	20	42	84	8	16
	21	38	80	12	20	40	84	10	16
	DAY	LARVAE MORTALITY OF PARENT (Fig. 6)
		0.5% IAA EXPERIMENT
		CONTROL TREATMENT				IAA TREATMENT
		ALIVE		DEAD		ALIVE		DEAD
		No.	%	No.	%	No.	%	No.	%
	20	40	80	10	20	43	86	7	14
	21	36	80	14	20	35	86	15	14
	DAY	LARVAE MORTALITY OF PARENT (Fig. 6)
		5% IAA EXPERIMENT
		CONTROL TREATMENT				IAA TREATMENT
		ALIVE		DEAD		ALIVE		DEAD
		No.	%	No.	%	No.	%	No.	%
	20	36	72	14	28	40	80	10	20
	21	31	72	19	28	28	80	22	20
