## Supplementary file 1 for "Intergenerational shifts in innate odour preferences upon odour injections in *Bicyclus anynana* butterfly larvae"

### Sheet: independence
	Supplementary file 1. Statistical results of preference tests (from Chi-squared test of goodness of fit – see method section of the main article). A significant deviation at p value <0.05 from a 50% choice was considered a preference.
	Group tested: * Odour treatment : 0.005% - 5% (v/v) IAA solution * Generation: parental or offspring * Days after hatching : 0 (naïve), 5, 10, 15 and 20	% larvae choosing the odour (total sample size)	Chi-squared	p-value	Conclusion
	Experiment: Larvae injected with 0.005% (v/v) IAA and control solution (Fig. 6A)
	Injected with 0.005% (v/v) IAA, day 21	62 (28)	0.615	0.433	No preference
	Injected with 0.005% (v/v) IAA, day 22	65 (26)	2	0.157	No preference
	Injected with control solution, day 21	48 (28)	0.04	0.842	No preference
	Injected with control solution, day 22	43 (25)	0.529	0.467	No preference
	Experiment: Larvae injected with 0.05% (v/v) IAA and control solution (Fig. 6B)
	Injected with 0.05% (v/v) IAA, day 21	76 (29)	7.769	0.005	Preference for odour
	Injected with 0.05% (v/v) IAA, day 22	74 (19)	4.263	0.039	Preference for odour
	Injected with control solution, day 21	55 (29)	0.31	0.578	No preference
	Injected with control solution, day 22	52 (21)	0.048	0.827	No preference
	Experiment: Larvae injected with 0.5% (v/v) IAA and control solution (Fig. 6C)
	Injected with 0.5% (v/v) IAA, day 21	41 (22)	0.727	0.394	No preference
	Injected with 0.5% (v/v) IAA, day 22	37 (19)	1.316	0.251	No preference
	Injected with control solution, day 21	48 (21)	0.048	0.827	No preference
	Injected with control solution, day 22	42 (19)	0.474	0.491	No preference
	Experiment: Larvae injected with 5% (v/v) IAA and control solution (Fig. 6D)
	Injected with 5% (v/v) IAA, day 21	35 (17)	1.471	0.225	No preference
	Injected with 5% (v/v) IAA, day 22	33 (15)	1.667	0.197	No preference
	Injected with control solution, day 21	41 (17)	0.529	0.467	No preference
	Injected with control solution, day 22	38 (16)	1	0.317	No preference
	Experiment: Offspring of larvae injected with 0.005% (v/v) IAA and control solution (Fig. 7A)
	Offspring of larvae injected with 0.005% (v/v) IAA, day 0	60 (48)	2.083	0.149	No preference
	Offspring of larvae injected with 0.005% (v/v) IAA, day 5	60 (40)	1.6	0.206	No preference
	Offspring of larvae injected with 0.005% (v/v) IAA, day 10	65 (37)	3.27	0.071	No preference
	Offspring of larvae injected with 0.005% (v/v) IAA, day 15	67 (33)	3.667	0.056	No preference
	Offspring of larvae injected with 0.005% (v/v) IAA, day 20	71 (28)	5.143	0.023	Preference for odour
	Offspring of larvae injected with control solution, day 0	45 (49)	0.51	0.475	No preference
	Offspring of larvae injected with control solution, day 5	49 (41)	0.0244	0.876	No preference
	Offspring of larvae injected with control solution, day 10	51 (35)	0.029	0.866	No preference
	Offspring of larvae injected with control solution, day 15	52 (33)	0.03	0.862	No preference
	Offspring of larvae injected with control solution, day 20	48 (27)	0.037	0.847	No preference
	Experiment: Offspring of larvae injected with 0.05% (v/v) IAA and control solution (Fig. 7B)
	Offspring of larvae injected with 0.05% (v/v) IAA, day 0	69 (45)	6.422	0.011	Preference for odour
	Offspring of larvae injected with 0.05% (v/v) IAA, day 5	71 (42)	7.714	0.005	Preference for odour
	Offspring of larvae injected with 0.05% (v/v) IAA, day 10	72 (36)	7.111	0.008	Preference for odour
	Offspring of larvae injected with 0.05% (v/v) IAA, day 15	77 (30)	8.533	0.003	Preference for odour
	Offspring of larvae injected with 0.05% (v/v) IAA, day 20	76 (25)	6.76	0.009	Preference for odour
	Offspring of larvae injected with control solution, day 0	49 (47)	0.021	0.884	No preference
	Offspring of larvae injected with control solution, day 5	51 (43)	0.023	0.879	No preference
	Offspring of larvae injected with control solution, day 10	51 (39)	0.026	0.873	No preference
	Offspring of larvae injected with control solution, day 15	53 (34)	0.118	0.732	No preference
	Offspring of larvae injected with control solution, day 20	54 (28)	0.143	0.705	No preference
	Experiment: Offspring of larvae injected with 0.5% (v/v) IAA and control solution (Fig. 7C)
	Offspring of larvae injected with 0.5% (v/v) IAA, day 0	39 (44)	2.273	0.132	No preference
	Offspring of larvae injected with 0.5% (v/v) IAA, day 5	37 (38)	2.632	0.105	No preference
	Offspring of larvae injected with 0.5% (v/v) IAA, day 10	34 (32)	3.125	0.077	No preference
	Offspring of larvae injected with 0.5% (v/v) IAA, day 15	31 (26)	3.846	0.049	Preference for control
	Offspring of larvae injected with 0.5% (v/v) IAA, day 20	27 (22)	4.545	0.033	Preference for control
	Offspring of larvae injected with control solution, day 0	44 (41)	0.61	0.435	No preference
	Offspring of larvae injected with control solution, day 5	43 (37)	0.676	0.411	No preference
	Offspring of larvae injected with control solution, day 10	44 (32)	0.5	0.48	No preference
	Offspring of larvae injected with control solution, day 15	48 (29)	0.034	0.853	No preference
	Offspring of larvae injected with control solution, day 20	48 (21)	0.048	0.827	No preference
	Experiment: Offspring of larvae injected with 5% (v/v) IAA and control solution (Fig. 7D)
	Offspring of larvae injected with 5% (v/v) IAA, day 0	33 (45)	5	0.025	Preference for control
	Offspring of larvae injected with 5% (v/v) IAA, day 5	33 (39)	4.333	0.037	Preference for control
	Offspring of larvae injected with 5% (v/v) IAA, day 10	26 (34)	7.529	0.006	Preference for control
	Offspring of larvae injected with 5% (v/v) IAA, day 15	24 (29)	7.759	0.005	Preference for control
	Offspring of larvae injected with 5% (v/v) IAA, day 20	22 (23)	7.348	0.007	Preference for control
	Offspring of larvae injected with control solution, day 0	40 (43)	1.884	0.17	No preference
	Offspring of larvae injected with control solution, day 5	36 (36)	2.778	0.096	No preference
	Offspring of larvae injected with control solution, day 10	37 (30)	2.133	0.144	No preference
	Offspring of larvae injected with control solution, day 15	37 (27)	1.815	0.178	No preference
	Offspring of larvae injected with control solution, day 20	40 (20)	0.8	0.371	No preference

### Sheet: Test of goodness of fit
		Supplementary file 1. Statistical results of preference tests (from Chi-squared test of goodness of fit – see method section of the main article). A significant deviation at p value <0.05 from a 50% choice was considered a preference.
		Group tested: * Odour treatment : 0.005% - 5% (v/v) IAA solution * Generation: parental or offspring * Days after hatching : 0 (naïve), 5, 10, 15 and 20	% larvae choosing the odour (total live sample size)	Chi-squared	P-value	Conclusion
		Experiment: Behavioural Sensitivity (Fig. 2)
		Cotton wool with 0% IAA (control)	49 (41)	0.024	0.876	No preference
		Cotton wool with 0.005% IAA	53 (47)	0.192	0.662	No preference
		Cotton wool with 0.05% IAA	65 (46)	4.26	0.039	Preference for odour
		Cotton wool with 0.5% IAA	52 (42)	0.095	0.758	No preference
		Cotton wool with 5% IAA	45 (44)	0.364	0.547	No preference
		Experiment: Parental generation larvae injected with 0.005% IAA and control solution (Fig. 3A)
		Day 0 (naïve)	47 (90)	0.4	0.527	No preference
		Day 5	52 (88)	0.182	0.67	No preference
		Day 10	51 (71)	0.014	0.906	No preference
		Day 15	48 (63)	0.143	0.706	No preference
		Day 20	54 (56)	0.286	0.593	No preference
		Injected with 0.005% (v/v) IAA, day 21	62 (28)	0.615	0.433	No preference
		Injected with 0.005% (v/v) IAA, day 22	65 (26)	2	0.157	No preference
		Injected with control solution, day 21	48 (28)	0.04	0.842	No preference
		Injected with control solution, day 22	47 (17)	0.006	0.808	No preference
		Experiment: Parental generation larvae injected with 0.05% IAA and control solution (Fig. 3B)
		Day 0 (naïve)	53 (91)	0.275	0.6	No preference
		Day 5	53 (87)	0.287	0.592	No preference
		Day 10	50 (66)	0	1	No preference
		Day 15	54 (61)	0.41	0.522	No preference
		Day 20	62 (58)	3.38	0.066	No preference
		Injected with 0.05% (v/v) IAA, day 21	76 (29)	7.769	0.005	Preference for odour
		Injected with 0.05% (v/v) IAA, day 22	74 (19)	4.263	0.039	Preference for odour
		Injected with control solution, day 21	55 (29)	0.31	0.578	No preference
		Injected with control solution, day 22	52 (21)	0.048	0.827	No preference
		Experiment: Parental generation larvae injected with 0.5% IAA and control solution (Fig. 3C)
		Day 0 (naïve)	48 (94)	0.17	0.68	No preference
		Day 5	48 (85)	0.106	0.745	No preference
		Day 10	45 (69)	0.106	0.745	No preference
		Day 15	47 (58)	0.276	0.599	No preference
		Day 20	52 (44)	0.091	0.763	No preference
		Injected with 0.5% (v/v) IAA, day 21	41 (22)	0.727	0.394	No preference
		Injected with 0.5% (v/v) IAA, day 22	37 (19)	1.316	0.251	No preference
		Injected with control solution, day 21	48 (21)	0.048	0.827	No preference
		Injected with control solution, day 22	42 (19)	0.474	0.491	No preference
		Experiment: Parental generation larvae injected with 5% IAA and control solution (Fig. 3D)
		Day 0 (naïve)	47 (94)	0.383	0.536	No preference
		Day 5	42 (77)	2.195	0.139	No preference
		Day 10	48 (63)	0.143	0.706	No preference
		Day 15	46 (52)	0.308	0.579	No preference
		Day 20	44 (34)	0.471	0.493	No preference
		Injected with 5% (v/v) IAA, day 21	35 (17)	1.471	0.225	No preference
		Injected with 5% (v/v) IAA, day 22	33 (15)	1.667	0.197	No preference
		Injected with control solution, day 21	41 (17)	0.529	0.467	No preference
		Injected with control solution, day 22	38 (16)	1	0.317	No preference
		Experiment: Offspring generation of larvae injected with 0.005% IAA and control solution (Fig. 4A)
		Offspring of larvae injected with 0.005% (v/v) IAA, day 0	60 (48)	2.083	0.149	No preference
		Offspring of larvae injected with 0.005% (v/v) IAA, day 5	60 (40)	1.6	0.206	No preference
		Offspring of larvae injected with 0.005% (v/v) IAA, day 10	65 (37)	3.27	0.071	No preference
		Offspring of larvae injected with 0.005% (v/v) IAA, day 15	67 (33)	3.667	0.056	No preference
		Offspring of larvae injected with 0.005% (v/v) IAA, day 20	71 (28)	5.143	0.023	Preference for odour
		Offspring of larvae injected with control solution, day 0	45 (49)	0.51	0.475	No preference
		Offspring of larvae injected with control solution, day 5	49 (41)	0.0244	0.876	No preference
		Offspring of larvae injected with control solution, day 10	51 (35)	0.029	0.866	No preference
		Offspring of larvae injected with control solution, day 15	52 (33)	0.03	0.862	No preference
		Offspring of larvae injected with control solution, day 20	48 (27)	0.037	0.847	No preference
		Experiment: Offspring generation of larvae injected with 0.05% IAA and control solution (Fig. 4B)
		Offspring of larvae injected with 0.05% (v/v) IAA, day 0	69 (45)	6.422	0.011	Preference for odour
		Offspring of larvae injected with 0.05% (v/v) IAA, day 5	71 (42)	7.714	0.005	Preference for odour
		Offspring of larvae injected with 0.05% (v/v) IAA, day 10	72 (36)	7.111	0.008	Preference for odour
		Offspring of larvae injected with 0.05% (v/v) IAA, day 15	77 (30)	8.533	0.003	Preference for odour
		Offspring of larvae injected with 0.05% (v/v) IAA, day 20	76 (25)	6.76	0.009	Preference for odour
		Offspring of larvae injected with control solution, day 0	49 (47)	0.021	0.884	No preference
		Offspring of larvae injected with control solution, day 5	51 (43)	0.023	0.879	No preference
		Offspring of larvae injected with control solution, day 10	51 (39)	0.026	0.873	No preference
		Offspring of larvae injected with control solution, day 15	53 (34)	0.118	0.732	No preference
		Offspring of larvae injected with control solution, day 20	54 (28)	0.143	0.705	No preference
		Experiment: Offspring generation of larvae injected with 0.5% IAA and control solution (Fig. 4C)
		Offspring of larvae injected with 0.5% (v/v) IAA, day 0	39 (44)	2.273	0.132	No preference
		Offspring of larvae injected with 0.5% (v/v) IAA, day 5	37 (38)	2.632	0.105	No preference
		Offspring of larvae injected with 0.5% (v/v) IAA, day 10	34 (32)	3.125	0.077	No preference
		Offspring of larvae injected with 0.5% (v/v) IAA, day 15	31 (26)	3.846	0.049	Preference for control
		Offspring of larvae injected with 0.5% (v/v) IAA, day 20	27 (22)	4.545	0.033	Preference for control
		Offspring of larvae injected with control solution, day 0	44 (41)	0.61	0.435	No preference
		Offspring of larvae injected with control solution, day 5	43 (37)	0.676	0.411	No preference
		Offspring of larvae injected with control solution, day 10	44 (32)	0.5	0.48	No preference
		Offspring of larvae injected with control solution, day 15	48 (29)	0.034	0.853	No preference
		Offspring of larvae injected with control solution, day 20	48 (21)	0.048	0.827	No preference
		Experiment: Offspring generation of larvae injected with 5% IAA and control solution (Fig. 4D)
		Offspring of larvae injected with 5% (v/v) IAA, day 0	33 (45)	5	0.025	Preference for control
		Offspring of larvae injected with 5% (v/v) IAA, day 5	33 (39)	4.333	0.037	Preference for control
		Offspring of larvae injected with 5% (v/v) IAA, day 10	26 (34)	7.529	0.006	Preference for control
		Offspring of larvae injected with 5% (v/v) IAA, day 15	24 (29)	7.759	0.005	Preference for control
		Offspring of larvae injected with 5% (v/v) IAA, day 20	22 (23)	7.348	0.007	Preference for control
		Offspring of larvae injected with control solution, day 0	40 (43)	1.884	0.17	No preference
		Offspring of larvae injected with control solution, day 5	36 (36)	2.778	0.096	No preference
		Offspring of larvae injected with control solution, day 10	37 (30)	2.133	0.144	No preference
		Offspring of larvae injected with control solution, day 15	37 (27)	1.815	0.178	No preference
		Offspring of larvae injected with control solution, day 20	40 (20)	0.8	0.371	No preference
		Experiment: Egg microinjection (Fig. 5)
		Injected with control solution	52 (27)	0.037	0.847	No preference
		Injected with 0.005% IAA	56 (25)	0.04	0.842	No preference
		Injected with 0.05% IAA	62 (26)	0.36	0.549	No preference
		Injected with 0.5% IAA	46 (24)	0.167	0.683	No preference
		Injected with 5% IAA	41 (22)	0.727	0.394	No preference
